# Alterations in Circulating T-Cell Subsets with Gut-Homing/Residency Phenotypes Predict HIV-1 Status and Subclinical Atherosclerosis

**DOI:** 10.1101/2024.11.22.624885

**Authors:** Etiene Moreira Gabriel, Jonathan Dias, Abdelali Filali-Mouhim, Ramon Edwin Caballero, Tomas Raul Wiche Salinas, Manon Nayrac, Carl Chartrand-Lefebvre, Jean-Pierre Routy, Madeleine Durand, Mohamed El-Far, Cécile Tremblay, Petronela Ancuta

## Abstract

Antiretroviral therapy (ART) controls HIV-1 replication in people with HIV-1 (PWH), but immunological restauration is not achieved at mucosal barriers. Intestinal integrity impairment fuels microbial translocation and chronic immune activation, thus heightening the cardiovascular disease (CVD) risk. Here, we sought to identify novel immunological predictors of the HIV and CVD status in the peripheral blood of ART-treated PWH (HIV^+^; n=42) and uninfected participants (HIV-; n=40) of the Canadian HIV and Aging Cohort Study (CHACS), with/without subclinical coronary atherosclerotic plaques, measured by Coronary Computed Tomography Angiography as total plaque volume (TPV, mm^3^). PBMCs were analyzed by flow cytometry for the expression of T-cell lineage (CD45, CD3, CD4, CD8αα, CD8αβ, TCRαβ, TCRγδ), epithelial cell (EpCAM/CD326), activation (HLA-DR), and gut-homing/residency markers (CD69, CD196/CCR6, CD199/CCR9, CD49d/Itgα4, CD103/ItgαE, Itgβ7). CellEngine supervised clustering of the flow cytometry data revealed profound alterations in the CD3^+^ T-cell pool in relationship with the HIV status, with the accumulation of peculiar CD8^+^TCRαβ^+^ and TCRγδ^+^ cells, to the detriment of CD4^+^TCRαβ^+^ subsets. FlowJo manual gating further identified CD4^+^ T-cell subsets with peculiar CD326^+^CD69^+^CCR6^+^ItgαE^+^ and CCR6^+^Itgβ7^-^ phenotypes that were increased in frequency in HIV^+^ *versus* HIV^-^ participants, together with a decreased frequency of CD8^+^ T-cells with an intraepithelial lymphocyte (IEL)-like CD3^+^CD4^-^ TCRαβ^+^TCRγδ^-^CD8αα^+^CD8αβ^-^ phenotype. Finally, multivariate logistic regression revealed the predictive capacity of specific T-cell subsets regarding the HIV/CVD status, and TPV values. Of particular relevance, we identified ItgαE^+^CD8^+^, ItgαE^-^CD8^+^, CCR6^+^CD4^+^, and CCR6^+^Itgβ7^-^ CD4^+^ T-cell subsets as strong positive predictors of atherosclerotic plaque volume in crude models or upon adjustment for HIV/CVD confounding factors.
