## Supplemental Table 1 for "Alterations in Circulating T-Cell Subsets with Gut-Homing/Residency Phenotypes Predict HIV-1 Status and Subclinical Atherosclerosis"

### Sheet: DFORT
Supplemental Tabel 1: Multivariate regression model to identify immunological predictors of HIV status
Cell Subsets	Pval Crude	AdjPval Crude	LowerCI Crude	OR Crude	UpperCI Crude	AdjPval BMI	LowerCI BMI	OR BMI	UpperCI BMI	deltaOR BMI	AdjPval CVD	LowerCI CVD	OR CVD	UpperCI CVD	deltaOR CVD	AdjPval LDL	LowerCI LDL	OR LDL	UpperCI LDL	deltaOR LDL	AdjPval ALL 1	LowerCI ALL 1	OR ALL 1	UpperCI ALL 1	deltaOR ALL 1	AdjPval CD4 T counts	LowerCI CD4 T counts	OR CD4 T counts	UpperCI CD4 T counts	deltaOR CD4 T counts	AdjPval CD8 T counts	LowerCI CD8 T counts	OR CD8 T counts	UpperCI CD8 T counts	deltaOR CD8 T counts	AdjPval CD4/CD8 ratio	LowerCI CD4/CD8 ratio	OR CD4/CD8 ratio	UpperCI CD4/CD8 ratio	deltaOR CD4/CD8 ratio	AdjPval ALL 2	LowerCI ALL 2	OR ALL 2	UpperCI ALL 2	deltaOR ALL 2
Fig1_FlowSOM.10,3	2.05391e-05	0.00010111	0.0870979	0.187965	0.405645	0.000341326	0.0764431	0.177793	0.413512	0.0541188	0.000103386	0.071083	0.164296	0.379744	0.12592	0.000205179	0.068606	0.162387	0.38436	0.136081	0.000446749	0.0497373	0.134297	0.362619	0.285521	0.083607	0.149693	0.366341	0.896543	0.948988	0.000349685	0.0853864	0.191272	0.428463	0.0175931	0.0103323	0.114704	0.26649	0.619131	0.417762	0.533065	0.188283	0.528956	1.48603	1.81412
Fig1_FlowSOM.10,1	4.38758e-05	0.00010111	0.145747	0.272107	0.508017	0.000341326	0.134796	0.264736	0.519937	0.0270887	0.000103386	0.133614	0.257099	0.494711	0.0551539	0.000205179	0.143089	0.273425	0.522479	0.00484348	0.00045714	0.119715	0.246998	0.509612	0.0922764	0.169713	0.260059	0.532522	1.09045	0.957033	0.000425388	0.150888	0.290337	0.558662	0.0669955	0.033225	0.208637	0.422366	0.855041	0.552206	0.533065	0.303995	0.682792	1.5336	1.50928
Fig1_FlowSOM.10,7	5.05549e-05	0.00010111	2.21113	4.64848	9.77254	0.000427426	1.96858	4.21756	9.03586	0.0927003	0.000103386	2.33587	5.17993	11.4868	0.114328	0.000205179	2.13616	4.62758	10.0248	0.00449596	0.00045714	2.0826	4.79261	11.029	0.0310055	0.083607	1.17098	2.77279	6.5658	0.403505	0.000425388	2.04055	4.38883	9.43953	0.0558566	0.0103323	1.51205	3.50139	8.10806	0.246766	0.533065	0.653034	1.74622	4.66942	0.624346
CD4pos_CCR6posITGB7neg	0.00021204	0.0010602	1.76634	3.34739	6.3436	0.00106021	2.00474	4.37996	9.56936	0.308473	0.000944713	1.91303	3.91817	8.02497	0.170516	0.00167031	1.75573	3.45841	6.81232	0.033169	0.00213906	1.95502	4.53317	10.5112	0.354241	0.0106717	1.58401	3.56604	8.02814	0.0653203	0.00143139	1.85224	3.82257	7.88885	0.141957	0.00828613	1.58494	3.39344	7.26552	0.0137572	0.00825971	1.75622	4.452	11.2858	0.329994
CD4IELneglike_CCR9pos	0.000224734	0.00112367	0.110612	0.237431	0.509651	0.00407111	0.120155	0.262756	0.574596	0.106663	0.00113058	0.0936462	0.213016	0.484544	0.10283	0.00271649	0.116759	0.253906	0.552148	0.0693913	0.00427033	0.0986035	0.232452	0.547994	0.0209673	0.0163886	0.135651	0.301592	0.67053	0.270233	0.000779002	0.0912658	0.206642	0.467876	0.129673	0.00606358	0.11376	0.258278	0.586389	0.0878054	0.0222087	0.0894888	0.239525	0.641109	0.00881931
CD4posCD326pos_CD69pos	0.000690709	0.00502204	2.34931	7.55421	24.2906	0.00635699	2.68339	10.7426	43.0069	0.422072	0.00302326	2.69866	9.13951	30.9526	0.209856	0.00763744	2.53432	9.84002	38.2059	0.302586	0.00441987	3.43417	17.3292	87.4448	1.29398	0.0115631	2.64761	12.5646	59.6273	0.66326	0.00378069	2.66628	11.1148	46.334	0.471342	0.00636136	2.99547	18.037	108.609	1.38768	0.0198309	3.13143	25.5429	208.352	2.38128
CD4posCD326pos	0.00125551	0.00502204	2.09951	6.61924	20.8688	0.0111852	1.92576	6.70689	23.3582	0.0132418	0.00388482	2.36348	8.32593	29.3301	0.257838	0.0127158	1.79494	5.71541	18.1989	0.136545	0.00902101	2.30849	10.3277	46.2042	0.560261	0.034388	1.93223	13.3578	92.3452	1.01803	0.00378069	2.57701	9.47123	34.8094	0.430864	0.00458564	3.93465	24.0218	146.657	2.62908	0.028503	2.44219	26.7655	293.339	3.04359
CD4pos_CCR6posITGB7neg_ITGAEpos	0.00182344	0.00455859	0.227934	0.403366	0.71382	0.00769667	0.212531	0.393885	0.729989	0.023503	0.00477491	0.226769	0.402721	0.715198	0.00159727	0.0075939	0.233811	0.416956	0.743559	0.0336921	0.0116702	0.2196	0.40839	0.759483	0.0124557	0.02378	0.248356	0.452355	0.823916	0.121451	0.0202108	0.250551	0.45138	0.813182	0.119034	0.0715716	0.284191	0.514934	0.933022	0.276594	0.0900534	0.2862	0.531262	0.986162	0.317073
Fig1_FlowSOM.10,5	0.00606128	0.00909192	1.39037	3.16761	7.21658	0.0321414	1.12234	2.6337	6.1803	0.168552	0.00737484	1.44805	3.39188	7.94509	0.070803	0.0234279	1.21793	2.83298	6.58969	0.105639	0.0478947	1.08837	2.66527	6.52685	0.158585	0.340546	0.829009	1.35159	2.20358	0.57331	0.0576297	0.972839	2.34106	5.6336	0.260935	0.484579	0.707515	1.2114	2.07416	0.617565	0.808823	0.596343	1.07551	1.93971	0.660464
Fig3_FlowSOM.9,06	0.00687733	0.0275093	1.20716	1.98389	3.26041	0.0152188	1.21579	2.08669	3.58143	0.0518161	0.0104608	1.33376	2.28355	3.90972	0.151047	0.0367396	1.17781	1.93647	3.18381	0.023901	0.0187389	1.28909	2.28721	4.05817	0.152892	0.123726	0.917755	1.67668	3.06319	0.154852	0.133559	0.95869	1.62824	2.76541	0.179268	0.348125	0.779473	1.39773	2.50636	0.295463	0.360765	0.69726	1.37032	2.69307	0.309278
CD4posCD326pos_ITGB7pos	0.0102051	0.0272137	1.18917	2.07713	3.62814	0.0383865	1.16318	2.13645	3.92408	0.0285586	0.0102954	1.35577	2.57606	4.89472	0.240204	0.0249577	1.20984	2.22047	4.07533	0.0690116	0.0214148	1.27474	2.59911	5.29941	0.251299	0.0539212	1.16514	2.66384	6.09029	0.282464	0.0823036	1.05137	1.8696	3.32461	0.099912	0.130285	0.986103	2.00935	4.09438	0.0326313	0.153458	0.943839	2.4282	6.24701	0.16902
CD8posIELneglike_CCR9pos|	0.0151013	0.064696	0.335325	0.546174	0.889605	0.0425083	0.290025	0.488519	0.822862	0.105563	0.0528502	0.336282	0.549815	0.898937	0.00666527	0.0534888	0.340195	0.555403	0.906753	0.0168969	0.0511123	0.287122	0.489322	0.83392	0.104091	0.0349585	0.213203	0.41838	0.82101	0.233981	0.0292476	0.301178	0.505352	0.847941	0.0747417	0.0265511	0.250956	0.453587	0.819828	0.16952	0.0214536	0.169443	0.358105	0.756828	0.344339
Fig3_FlowSOM.9,03	0.0158098	0.0316197	1.13512	1.96346	3.39629	0.0152188	1.29132	2.48298	4.77436	0.264593	0.0202742	1.13956	1.97064	3.40785	0.00365569	0.0376838	1.0913	1.91645	3.3655	0.0239462	0.019985	1.22337	2.32325	4.41197	0.183241	0.0327067	1.23786	2.28	4.19951	0.161213	0.0322739	1.2455	2.32527	4.34115	0.184271	0.0927421	1.10807	2.11827	4.04946	0.0788451	0.0460944	1.20936	2.33454	4.5066	0.18899
CD4posCD69pos	0.0177538	0.112078	1.1284	2.0082	3.57395	0.115151	1.17043	2.20407	4.15056	0.0975372	0.073438	1.07684	1.95247	3.54013	0.0277489	0.0661016	1.28449	2.63989	5.42552	0.314559	0.0577906	1.35532	3.07839	6.99206	0.532911	0.423516	0.834763	1.58715	3.01768	0.209663	0.0471245	1.30059	2.48856	4.76164	0.239203	0.16409	1.02747	1.94336	3.67567	0.0322868	0.123084	1.07611	2.20778	4.52954	0.0993825
Fig2_FlowSOM.8,02	0.0180986	0.090493	1.14499	2.20965	4.26429	0.0569017	1.26597	2.8451	6.39398	0.28758	0.0965503	1.13467	2.17883	4.18388	0.0139468	0.147291	1.07697	2.10199	4.10258	0.0487219	0.0828719	1.18987	2.59928	5.67814	0.17633	0.0417079	1.25528	2.42213	4.67364	0.0961611	0.107317	1.13173	2.31081	4.71829	0.0457803	0.189596	1.0398	2.01336	3.89845	0.0888345	0.0771476	1.18012	2.38208	4.80822	0.0780337
CD4posCD326pos_ITGAEpos	0.0233066	0.0466131	1.08032	1.76515	2.8841	0.0653685	1.04877	1.78252	3.0296	0.00983942	0.0308111	1.12869	1.88473	3.14722	0.0677479	0.0249577	1.15848	1.97917	3.38126	0.121248	0.0214148	1.2091	2.26678	4.24967	0.284185	0.185226	0.909649	1.77266	3.45443	0.00425529	0.0823036	1.02212	1.7239	2.90751	0.0233706	0.130285	0.963017	1.82351	3.45289	0.0330641	0.153458	0.929424	1.97765	4.2081	0.120389
TCRabposIELneglike	0.0251936	0.064696	1.07589	1.8004	3.01279	0.158206	0.910354	1.56174	2.67921	0.132558	0.0528502	1.12471	1.96293	3.42586	0.0902768	0.0534888	1.06964	1.79365	3.00773	0.00374486	0.17145	0.925747	1.65171	2.94697	0.0825853	0.0765068	0.997237	1.88411	3.55972	0.0464995	0.163816	0.909169	1.53081	2.5775	0.149737	0.279845	0.829029	1.47325	2.61808	0.181708	0.619263	0.635111	1.25228	2.46916	0.304445
CD4posITGB7pos	0.0280195	0.112078	1.05845	1.69293	2.70776	0.139655	0.998895	1.67688	2.81504	0.00948091	0.073438	1.0757	1.7354	2.79968	0.0250871	0.170665	1.01653	1.64234	2.65341	0.0298845	0.178396	0.966442	1.63253	2.75771	0.0356767	0.0723231	1.14733	2.23495	4.35356	0.320163	0.254042	0.86663	1.44231	2.40042	0.148037	0.34483	0.87721	1.56585	2.7951	0.0750655	0.257967	0.899539	1.80027	3.60293	0.063404
Fig1_FlowSOM.10,4	0.034459	0.0413508	1.03966	1.70176	2.78552	0.0321414	1.07824	1.92521	3.43749	0.131304	0.0777131	0.971053	1.61583	2.68874	0.0504945	0.0574647	1.00496	1.70286	2.88542	0.000647288	0.0513682	1.02026	1.85747	3.38167	0.0914989	0.925503	0.569131	1.02864	1.85915	0.395544	0.015557	1.225	2.36865	4.58	0.391882	0.155692	0.865041	1.6385	3.10355	0.0371708	0.808823	0.536493	1.17782	2.58581	0.307879
Fig3_FlowSOM.9,04	0.0359003	0.0478671	0.363536	0.592648	0.966153	0.0547957	0.346437	0.591771	1.01084	0.00147987	0.0168316	0.260112	0.461983	0.820525	0.220476	0.0376838	0.336313	0.56242	0.940541	0.0510059	0.0279144	0.250727	0.473184	0.893017	0.201576	0.0648253	0.265213	0.500254	0.943594	0.155901	0.248126	0.430789	0.731804	1.24316	0.234804	0.348125	0.369955	0.67805	1.24272	0.144101	0.332931	0.293666	0.602265	1.23516	0.0162271
CD8aaposIELneglike	0.0421265	0.064696	1.01846	1.67201	2.74494	0.107969	1.03694	1.74184	2.9259	0.0417641	0.0687706	1.04123	1.7322	2.88171	0.0360009	0.0534888	1.0732	1.77954	2.95076	0.0643127	0.0511123	1.12462	1.93073	3.31464	0.15474	0.0765068	1.02206	2.05596	4.13574	0.229636	0.0033174	1.60724	2.99557	5.58313	0.791602	0.0244621	1.38389	2.78154	5.59072	0.663594	0.0102444	2.81586	15.7888	88.5294	8.44303
CD8posIELneglike	0.0431307	0.064696	0.344251	0.581841	0.983409	0.158206	0.35207	0.613499	1.06905	0.0544095	0.0782682	0.354888	0.600116	1.0148	0.0314081	0.0937315	0.330343	0.582901	1.02855	0.00182082	0.17145	0.341662	0.619285	1.1225	0.064354	0.612841	0.441772	0.845657	1.61879	0.453416	0.136584	0.353129	0.605544	1.03838	0.0407373	0.344549	0.450813	0.75548	1.26605	0.29843	0.619263	0.389592	0.778581	1.55596	0.338134
CD4posCCR9pos	0.0479646	0.127906	0.31129	0.556471	0.994763	0.139655	0.341547	0.591731	1.02517	0.0633629	0.073438	0.22669	0.445976	0.877384	0.198564	0.202842	0.340432	0.599335	1.05514	0.0770277	0.178396	0.267519	0.513899	0.98719	0.0765038	0.00310678	0.128724	0.266985	0.553751	0.520217	0.119608	0.29649	0.540677	0.985978	0.0283817	0.0248787	0.19688	0.376324	0.719317	0.323732	0.00304519	0.102787	0.230783	0.518166	0.585274
CD4pos_CCR6posITGB7pos_CCR9pos	0.0663398	0.236106	0.401153	0.642874	1.03025	0.120001	0.326099	0.548945	0.924076	0.146109	0.28822	0.389655	0.628935	1.01515	0.0216824	0.239038	0.395571	0.643174	1.04576	0.000466026	0.166883	0.323147	0.555449	0.954748	0.135991	0.210857	0.288476	0.531123	0.977869	0.173831	0.14731	0.345282	0.571426	0.945682	0.111139	0.093503	0.282708	0.502064	0.891622	0.219032	0.239962	0.241013	0.489383	0.993706	0.238757
CD4posCD326pos_CCR6pos	0.0723188	0.11571	0.96142	1.54366	2.4785	0.143934	0.934944	1.53954	2.53511	0.002666	0.0497282	1.05379	1.77916	3.00381	0.15256	0.0410512	1.07412	1.80018	3.01702	0.166179	0.0350223	1.10954	2.04821	3.78102	0.326859	0.443638	0.7391	1.45649	2.8702	0.0564666	0.230566	0.85126	1.39839	2.29718	0.0941054	0.406262	0.778184	1.41812	2.58431	0.0813235	0.380804	0.706348	1.51604	3.25389	0.0178896
Fig1_FlowSOM.10,6	0.0732388	0.0732388	0.9594	1.55319	2.51448	0.0686152	0.962025	1.66049	2.86607	0.0690869	0.109955	0.915434	1.47787	2.38588	0.0484893	0.0738493	0.957702	1.56528	2.55833	0.00778851	0.0973032	0.919764	1.58306	2.72471	0.0192361	0.552764	0.675296	1.26745	2.37886	0.183968	0.0159775	1.16747	2.10395	3.79162	0.354605	0.134871	0.917232	1.74148	3.30643	0.121231	0.533065	0.770053	1.58226	3.25112	0.0187157
CD4posITGA4pos	0.0789026	0.142953	0.95187	1.53298	2.46886	0.139655	0.964409	1.56386	2.53591	0.020143	0.242279	0.896147	1.51374	2.55694	0.0125544	0.205798	0.894726	1.46786	2.40811	0.0424829	0.36531	0.841627	1.44233	2.47178	0.0591332	0.752371	0.657112	1.14967	2.01143	0.250045	0.122102	0.978474	1.59903	2.61315	0.0430853	0.710646	0.711101	1.24403	2.17637	0.188488	0.774557	0.644474	1.18798	2.18985	0.22505
CD4posCCR6pos_ITGB7pos	0.0893458	0.142953	0.938932	1.50679	2.4181	0.22967	0.855847	1.43357	2.40126	0.0485983	0.243761	0.877382	1.42495	2.31427	0.0543137	0.205798	0.91963	1.50542	2.46434	0.000913821	0.365346	0.785778	1.35593	2.33978	0.100123	0.752371	0.568897	1.12868	2.23928	0.25094	0.32807	0.814268	1.34707	2.22851	0.106002	0.991911	0.559049	1.03009	1.89802	0.31637	0.841886	0.405952	0.892476	1.96209	0.407699
CD4posIELneglike_TCRabpos	0.0899753	0.224938	0.408322	0.660042	1.06694	0.556877	0.436943	0.727949	1.21276	0.102883	0.151197	0.376842	0.620363	1.02125	0.0601155	0.29284	0.402557	0.667473	1.10673	0.0112589	0.347139	0.411347	0.706578	1.2137	0.0705058	0.334989	0.30004	0.594809	1.17917	0.0988317	0.534427	0.422529	0.715788	1.21258	0.0844589	0.376216	0.320571	0.61791	1.19104	0.0638319	0.480052	0.3078	0.671165	1.46349	0.0168525
CD4pos_CCR6posITGB7pos	0.0944425	0.236106	0.917237	1.65276	2.97809	0.276887	0.87389	1.80172	3.71466	0.0901287	0.341903	0.853491	1.64775	3.18114	0.00303249	0.239038	0.906263	1.74878	3.37455	0.0580958	0.449199	0.769865	1.76407	4.04221	0.0673501	0.973196	0.394449	1.01737	2.62401	0.384443	0.260157	0.839732	1.57996	2.9727	0.044048	0.814337	0.500945	1.09867	2.40959	0.335253	0.990281	0.317999	0.913971	2.62688	0.447003
CD4pos_CCR6posITGB7neg_HLAnegDRpos	0.0974499	0.162417	0.925563	1.52751	2.52093	0.192089	0.898841	1.54705	2.66272	0.0127928	0.188751	0.907328	1.50591	2.4994	0.0141368	0.193929	0.896326	1.55426	2.69514	0.0175139	0.309164	0.827464	1.48335	2.65911	0.0289112	0.72221	0.545981	1.1435	2.39493	0.251397	0.0238373	1.17783	2.26791	4.36686	0.48471	0.17327	0.82638	1.80328	3.93501	0.180536	0.134816	0.849999	2.10073	5.19185	0.375267
CD4posCD326pos_HLAnegDRpos	0.103323	0.137764	0.906876	1.61776	2.88588	0.240545	0.815727	1.43389	2.52051	0.113652	0.145174	0.899743	1.60772	2.87278	0.00620382	0.125689	0.918649	1.641	2.93136	0.0143701	0.214433	0.824866	1.4843	2.67093	0.0824919	0.859921	0.530606	1.06472	2.13646	0.341856	0.170702	0.888744	1.73119	3.37222	0.0701216	0.478693	0.661396	1.33671	2.70157	0.173723	0.391818	0.587829	1.51022	3.87998	0.0664721
CD8posIELneglike_CCR6pos	0.111663	0.133996	0.441415	0.693247	1.08875	0.615368	0.520174	0.84907	1.38592	0.224772	0.0782682	0.387895	0.63189	1.02936	0.088507	0.416564	0.491399	0.794273	1.28382	0.145728	0.51452	0.455142	0.797403	1.39704	0.150244	0.0349585	0.243332	0.451425	0.837474	0.348825	0.213052	0.443267	0.717783	1.16231	0.0353922	0.0966099	0.309359	0.554981	0.995623	0.199446	0.173611	0.269031	0.542142	1.0925	0.217968
Fig2_FlowSOM.8,05	0.145361	0.363402	0.042269	0.259619	1.5946	0.415916	0.0468447	0.322143	2.21533	0.240829	0.416595	0.0483366	0.297993	1.83711	0.147806	0.381778	0.0375718	0.25051	1.67027	0.0350896	0.437588	0.0429904	0.31837	2.35772	0.226293	0.568388	0.0515736	0.512557	5.09396	0.97426	0.445941	0.0539734	0.348292	2.24753	0.341547	0.492275	0.126006	0.584238	2.70887	1.25036	0.537292	0.136097	0.620355	2.8277	1.38948
CD4posCD326pos_ITGA4pos	0.166751	0.190572	0.838001	1.52707	2.78274	0.19415	0.850087	1.59718	3.00087	0.0459152	0.159318	0.852798	1.62959	3.11393	0.0671337	0.203241	0.824536	1.52871	2.83428	0.00107711	0.199554	0.834475	1.65214	3.27099	0.0819018	0.520581	0.651623	1.3966	2.99329	0.085436	0.230566	0.814246	1.46797	2.64653	0.0387032	0.478693	0.700367	1.33129	2.53057	0.128208	0.380804	0.696733	1.56442	3.51271	0.0244618
Fig3_FlowSOM.9,08	0.166882	0.166882	0.455833	0.722585	1.14544	0.0547957	0.334515	0.572764	0.980699	0.20734	0.203929	0.467731	0.741682	1.17609	0.0264288	0.168298	0.447787	0.717748	1.15046	0.00669453	0.0631635	0.351641	0.601324	1.02829	0.167816	0.562749	0.474818	0.843833	1.49964	0.167798	0.133559	0.38862	0.649762	1.08638	0.100782	0.375163	0.473396	0.792183	1.32564	0.0963179	0.33381	0.382166	0.70076	1.28495	0.0302037
CD4pos_CCR6posITGB7neg_CCR9pos	0.175093	0.218866	0.418748	0.700492	1.1718	0.328149	0.453739	0.750185	1.24031	0.0709399	0.228883	0.419461	0.703694	1.18053	0.00457015	0.29937	0.447248	0.739498	1.22272	0.0556826	0.482048	0.490781	0.803816	1.31651	0.147501	0.101687	0.344444	0.593998	1.02436	0.152028	0.230131	0.417207	0.702499	1.18288	0.0028641	0.156853	0.361703	0.62596	1.08328	0.1064	0.0900534	0.31604	0.564962	1.00994	0.193479
CD4posHLAnegDRpos	0.181035	0.24138	0.849899	1.41839	2.36714	0.22967	0.846323	1.4664	2.54077	0.033845	0.268193	0.837543	1.39438	2.32143	0.0169278	0.281567	0.823795	1.4071	2.40342	0.00796105	0.365346	0.798583	1.38175	2.39078	0.0258318	0.752371	0.393018	0.834323	1.77115	0.411782	0.116895	1.08617	2.2647	4.72197	0.596671	0.585312	0.660616	1.61714	3.95864	0.140123	0.774557	0.542686	1.36966	3.45681	0.034358
Fig2_FlowSOM.8,04	0.263671	0.439451	0.490555	0.772085	1.21518	0.2115	0.368784	0.626936	1.0658	0.187996	0.416595	0.486364	0.765977	1.20634	0.00791034	0.491431	0.514442	0.810777	1.27781	0.0501139	0.35018	0.395856	0.671652	1.1396	0.13008	0.247597	0.386778	0.686244	1.21757	0.111181	0.445941	0.464056	0.753675	1.22405	0.0238438	0.443192	0.464295	0.771422	1.28171	0.000858039	0.283429	0.375424	0.674234	1.21088	0.126735
Fig2_FlowSOM.8,06	0.355645	0.444557	0.790173	1.23358	1.9258	0.774391	0.691483	1.13335	1.85756	0.0812538	0.444897	0.788494	1.23564	1.93636	0.00167144	0.491431	0.77277	1.2202	1.9267	0.0108421	0.628762	0.715413	1.18988	1.979	0.0354273	0.141288	0.984357	1.76496	3.16457	0.430762	0.846203	0.686316	1.10695	1.78539	0.10265	0.443192	0.784744	1.33853	2.28312	0.0850788	0.267948	0.882861	1.77743	3.57843	0.440873
CD4posCCR6pos	0.497889	0.569016	0.749675	1.16453	1.80894	0.295468	0.810399	1.33129	2.18697	0.1432	0.727747	0.688381	1.12583	1.84126	0.0332298	0.525923	0.751158	1.18889	1.8817	0.0209204	0.562204	0.69857	1.21373	2.10881	0.0422569	0.752371	0.466422	0.899649	1.73527	0.227454	0.384405	0.785461	1.26174	2.02683	0.083482	0.991911	0.596267	1.07559	1.94023	0.0763706	0.841886	0.516919	1.07764	2.24658	0.0746134
CD4pos_CCR6posITGB7pos_HLAnegDRpos	0.583466	0.821622	0.728011	1.13123	1.75777	0.940358	0.717359	1.1485	1.83875	0.0152642	0.78287	0.750865	1.17452	1.83721	0.0382691	0.957816	0.662574	1.05388	1.67629	0.0683742	0.972257	0.674642	1.10242	1.80143	0.0254698	0.973196	0.55243	1.02985	1.91986	0.0896184	0.213402	0.935026	1.62003	2.80686	0.432095	0.455645	0.813595	1.55187	2.96009	0.371849	0.582638	0.74587	1.57714	3.33484	0.39418
CD4posIELneglike_CD69pos	0.592383	0.875565	0.726588	1.12754	1.74974	0.596697	0.780531	1.2446	1.98459	0.103823	0.733147	0.757366	1.19811	1.89535	0.0625918	0.613314	0.770192	1.24835	2.02336	0.107147	0.347139	0.845439	1.42486	2.40138	0.263689	0.479285	0.708437	1.21494	2.08356	0.0775139	0.894761	0.683001	1.09087	1.7423	0.0325202	0.672803	0.701461	1.17624	1.97236	0.0431927	0.480052	0.669298	1.25379	2.34873	0.111976
CD4pos_CCR6posITGB7pos_CD69pos	0.657298	0.821622	0.584219	0.905557	1.40364	0.958513	0.646802	1.08078	1.80592	0.193493	0.78287	0.574998	0.895721	1.39533	0.0108618	0.837044	0.537857	0.853709	1.35504	0.0572544	0.972257	0.581423	1.00984	1.75395	0.115164	0.973196	0.458384	0.847611	1.56734	0.0639888	0.986354	0.633147	1.00403	1.59217	0.108745	0.814337	0.554369	0.929866	1.5597	0.026845	0.990281	0.518493	0.995951	1.91308	0.0998222
Fig2_FlowSOM.8,08	0.69006	0.69006	0.591153	0.914962	1.41614	0.782974	0.654208	1.07185	1.75611	0.171467	0.643639	0.578323	0.900708	1.40281	0.015579	0.62038	0.567936	0.892142	1.40142	0.0249409	0.931583	0.584431	0.977712	1.63564	0.068582	0.247597	0.364236	0.662899	1.20646	0.27549	0.85614	0.59926	0.957573	1.53013	0.0465708	0.443192	0.458602	0.778724	1.3223	0.1489	0.283429	0.338311	0.661374	1.29294	0.277157
CD4posCD326pos_CCR9pos	0.713166	0.713166	0.699226	1.0861	1.68704	0.72852	0.656185	1.09491	1.82695	0.0081039	0.580672	0.723678	1.13533	1.78114	0.0453234	0.771057	0.674591	1.07104	1.70049	0.0138649	0.695202	0.639724	1.11808	1.95413	0.0294415	0.589642	0.624102	1.2633	2.55714	0.163145	0.837937	0.660859	1.04945	1.66652	0.0337517	0.830769	0.598858	1.06476	1.89313	0.0196499	0.391818	0.632752	1.43882	3.27173	0.324752
CD4posIELneglike_CCR6pos	0.77451	0.875565	0.606453	0.938212	1.45146	0.883376	0.674556	1.07415	1.71047	0.144894	0.7688	0.596708	0.93488	1.4647	0.00355122	0.803605	0.674411	1.06964	1.69647	0.140079	0.71975	0.67402	1.10262	1.80375	0.175231	0.334989	0.399221	0.695902	1.21306	0.258268	0.991068	0.628947	1.00267	1.59845	0.0687005	0.672803	0.496682	0.834434	1.40186	0.110612	0.480052	0.418058	0.780024	1.45539	0.168605
CD8posIELneglike_CD69pos	0.808907	0.808907	0.612471	0.947577	1.46603	0.904966	0.629634	1.03046	1.68646	0.0874719	0.844293	0.617139	0.956991	1.484	0.00993483	0.732104	0.580707	0.922365	1.46504	0.0266066	0.952805	0.592576	1.01643	1.74344	0.0726592	0.612841	0.501771	0.842804	1.41563	0.110569	0.907228	0.644255	1.02818	1.64091	0.0850668	0.96381	0.59223	0.988217	1.64898	0.0428889	0.97176	0.525257	1.01191	1.94947	0.0678964
CD4posITGB7posITGAEpos(IELneglike)	0.875565	0.875565	0.668389	1.0356	1.60456	0.883376	0.630361	1.03804	1.70937	0.00235026	0.7688	0.687825	1.07635	1.68435	0.0393496	0.803605	0.668278	1.06032	1.68235	0.023868	0.71975	0.638204	1.10587	1.91624	0.0678533	0.479285	0.352814	0.735085	1.53154	0.290187	0.871363	0.696382	1.1913	2.03796	0.150347	0.757155	0.476637	1.1489	2.76934	0.109401	0.480052	0.225944	0.573006	1.45318	0.446693
CD4posITGAEpos	0.943264	0.943264	0.636683	0.984305	1.52173	0.958991	0.609213	0.98741	1.60039	0.00315473	0.925314	0.657592	1.02128	1.58611	0.037563	0.981462	0.641856	1.00533	1.57464	0.0213637	0.878688	0.61564	1.04182	1.76302	0.0584296	0.498682	0.322017	0.657399	1.34208	0.332118	0.652218	0.674737	1.12466	1.8746	0.142594	0.991911	0.4501	1.00416	2.24025	0.0201708	0.318032	0.209014	0.519695	1.29218	0.472018
CD4pos_CCR6posITGB7neg_CD69pos	0.954012	0.954012	0.655071	1.01291	1.56621	0.766617	0.67311	1.0732	1.71109	0.0595214	0.458678	0.488121	0.821385	1.38218	0.189081	0.854068	0.65573	1.04467	1.66431	0.0313617	0.963182	0.541946	0.986003	1.79391	0.0265607	0.365322	0.369868	0.70635	1.34894	0.30265	0.493049	0.737033	1.17834	1.88388	0.163324	0.808424	0.529599	0.932417	1.64162	0.0794644	0.924941	0.496761	1.03596	2.16042	0.0227598
CD4pos_CCR6posITGB7pos_ITGAEpos	0.98161	0.98161	0.643527	0.994889	1.53809	0.960918	0.623247	0.988534	1.56792	0.00638823	0.94972	0.649204	1.01446	1.58523	0.0196761	0.957816	0.648321	1.01209	1.57998	0.0172915	0.972257	0.650903	1.05086	1.69656	0.0562548	0.973196	0.565189	1.01	1.80489	0.0151905	0.523222	0.748768	1.22546	2.00563	0.231756	0.64576	0.714726	1.3033	2.37658	0.31	0.990281	0.565683	1.13691	2.28498	0.142754
